# Mime-seq 2.0: a method to sequence microRNAs from specific mouse cell types

**DOI:** 10.1101/2023.11.06.565867

**Authors:** Ariane Mandlbauer, Qiong Sun, Niko Popitsch, Tanja Schwickert, Miroslava Spanova, Jingkui Wang, Stefan Ameres, Meinrad Busslinger, Luisa Cochella

## Abstract

Many microRNAs (miRNAs) are expressed with high spatiotemporal specificity during organismal development, with some being limited to rare cell types, often embedded in complex tissues. Yet most miRNA profiling efforts remain at the tissue and organ levels. To overcome challenges in accessing the microRNomes from tissue-embedded cells, we had previously developed mime-seq (*<u>mi</u>RNome by <u>me</u>thylation dependent sequencing*), a technique in which cell-specific miRNA methylation in *C. elegans* and *Drosophila* enabled chemo-selective sequencing without the need for cell sorting or biochemical purification. Here, we present mime-seq 2.0 for profiling miRNAs from specific mouse cell types. We engineered a chimeric RNA methyltransferase that is tethered to Argonaute and efficiently methylates miRNAs at their 3’-terminal 2’OH in mouse and human cell lines. We also generated a transgenic mouse for conditional expression of this methyltransferase, which can be used to direct methylation of miRNAs in a cell-type of choice. We validated the use of this mouse by profiling miRNAs from B cells and bone marrow plasma cells.
