## Extended Data Table 2 for "Mime-seq 2.0: a method to sequence microRNAs from specific mouse cell types"

### Sheet: 100 % Plasma cell miRNAs
gene_id	nox_100	ox_100	ox100/nox100
Mmu-Mir-142-P1_3p	514.749	205.076	0.3984
Mmu-Mir-148-P1_3p	203.368	75.0612	0.369092
Mmu-Mir-22-P1b_3p	118.677	39.2945	0.331105
Mmu-Mir-21_5p	64.4326	17.0701	0.264929
Mmu-Mir-17-P1a_5p	76.6003	17.0505	0.22259
Mmu-Mir-17-P4a_5p	90.8386	15.4826	0.170441
Mmu-Mir-92-P1a_3p	61.459	13.4346	0.218594
Mmu-Let-7-P2c1_5p	25.6125	12.1705	0.475178
Mmu-Mir-142-P1-5p	192.842	11.9941	0.0621967
Mmu-Let-7-P2c3_5p	26.2236	9.40715	0.358728
Mmu-Mir-191_5p	33.922	8.48604	0.250164
Mmu-Let-7-P2a3_5p	18.1787	8.28025	0.455493
Mmu-Mir-19-P2c_3p	42.993	8.08427	0.188037
Mmu-Mir-19-P2a_3p	42.5917	8.04508	0.188888
Mmu-Let-7-P2b1_5p	17.3578	7.86869	0.453324
Mmu-Mir-17-P4d_5p	31.3133	7.66291	0.244718
Mmu-Let-7-P2a1_5p	14.5256	7.52572	0.518101
Mmu-Let-7-P1d_5p	14.3067	7.31014	0.51096
Mmu-Mir-29-P1d_3p	24.9558	6.76139	0.270935
Mmu-Mir-29-P1b_3p	21.4988	6.76139	0.314501
Mmu-Let-7-P2c2_5p	31.5322	6.74179	0.213807
Mmu-Mir-15-P2b_5p	75.0315	6.22244	0.0829311
Mmu-Mir-15-P2a_5p	75.068	6.06565	0.0808022
Mmu-Mir-17-P1d_5p	20.8238	5.87947	0.282343
Mmu-Mir-17-P2a_5p	23.8247	5.80108	0.24349
Mmu-Mir-26-P2_5p	13.2167	5.66389	0.42854
Mmu-Mir-15-P1a_5p	40.1883	5.64429	0.140446
Mmu-Mir-425_5p	9.06653	5.5267	0.609572
Mmu-Mir-374-P2_5p	23.1634	5.22293	0.225482
Mmu-Mir-423_3p*	10.1246	5.15434	0.509091
Mmu-Mir-30-P1d_5p	18.5344	4.93876	0.266464
Mmu-Mir-19-P1a_3p	33.8946	4.93876	0.145709
Mmu-Mir-30-P1a_5p	7.6801	4.80157	0.625196
Mmu-Mir-146-P4_5p	10.4894	4.4488	0.424121
Mmu-Mir-181-P1b_5p	25.6991	4.31161	0.167773
Mmu-Mir-181-P1a_5p	25.6991	4.31161	0.167773
Mmu-Mir-92-P2d_3p	19.2459	3.58648	0.186351
Mmu-Mir-29-P2b_3p	35.6459	3.41009	0.0956659
Mmu-Mir-378_3p	6.02915	3.19451	0.529844
Mmu-Mir-15-P1b_5p	57.8379	2.93974	0.0508271
Mmu-Mir-27-P2_3p	12.6694	2.87114	0.22662
Mmu-Mir-130-P2b_3p	9.54996	2.74375	0.287305
Mmu-Mir-423_5p	13.2714	2.74375	0.206741
Mmu-Mir-7-P2_5p	6.29367	2.72415	0.432841
Mmu-Mir-7-P1_5p	6.2663	2.64576	0.42222
Mmu-Mir-30-P2b_5p	9.95129	2.62943	0.26423
Mmu-Mir-30-P2d_5p	10.0425	2.62943	0.26183
Mmu-Mir-320_3p	8.27298	2.50857	0.303225
Mmu-Mir-148-P4_3p	6.90479	2.43018	0.351956
Mmu-Mir-26-P4_5p	8.8157	2.41058	0.273442
Mmu-Mir-26-P1_5p	8.76097	2.39098	0.272913
Mmu-Mir-155_5p	9.2672	2.33219	0.251661
Mmu-Mir-150_5p	13.4721	2.2538	0.167294
Mmu-Mir-181-P2b_5p	17.4353	2.2342	0.128142
Mmu-Mir-24-P2_3p	6.39856	2.2146	0.346109
Mmu-Mir-24-P3_3p	6.39856	2.2146	0.346109
Mmu-Mir-140-P1_3p	11.3651	1.99902	0.175891
Mmu-Mir-185_5p	3.76708	1.82264	0.483833
Mmu-Mir-181-P2a_5p	14.7263	1.78344	0.121106
Mmu-Mir-652_3p	3.83093	1.45027	0.378569
Mmu-Let-7-P2b3_5p	2.93705	1.43067	0.487112
Mmu-Mir-186_5p	3.71235	1.41107	0.380102
Mmu-Mir-92-P1c_3p	11.7938	1.38168	0.117153
Mmu-Mir-103-P2_3p	5.64302	1.34901	0.239059
Mmu-Mir-103-P4_3p	5.59741	1.34901	0.241006
Mmu-Mir-30-P2a_5p	8.06319	1.26735	0.157178
Mmu-Mir-23-P2_3p	10.4758	1.1563	0.110378
Mmu-Let-7-P2b2_5p	3.48432	0.960314	0.27561
Mmu-Mir-671_5p	6.07476	0.940715	0.154856
Mmu-Mir-95-P2_3p	3.2198	0.940715	0.292165
Mmu-Mir-22-P1b_5p*	2.17086	0.921117	0.42431
Mmu-Mir-27-P3_3p	3.85829	0.77413	0.200641
Mmu-Mir-148-P3_3p	1.65095	0.725135	0.439223
Mmu-Mir-328_3p	2.22559	0.725135	0.325817
Mmu-Mir-296_5p	3.94038	0.725135	0.184026
Mmu-Mir-17-P4c_5p	2.7455	0.705537	0.256979
Mmu-Let-7-P2a2_5p	1.89722	0.627144	0.330559
Mmu-Let-7-P1c_5p	1.87898	0.627144	0.333768
Mmu-Mir-17-P1c_5p	2.05228	0.627144	0.305583
Mmu-Mir-32_5p	5.81024	0.568349	0.0978185
Mmu-Mir-33-P3_5p	3.37487	0.529152	0.156792
Mmu-Mir-23-P3_3p	4.58343	0.529152	0.115449
Mmu-Mir-15-P1c_5p	1.64183	0.529152	0.322295
Mmu-Mir-101-P2_3p	5.47275	0.509554	0.0931074
Mmu-Mir-361_3p*	1.14928	0.509554	0.443369

### Sheet: Identified in 1 % PC
gene_id	nox_1	ox_1	ox1/nox1	top_5	top_10	top_25	top_50	true positive
Mmu-Mir-142-P1_3p	76963.2	132.774	0.00172516	TRUE	TRUE	TRUE	TRUE	TRUE
Mmu-Mir-29-P1d_3p	1155.9	7.99146	0.00691363	FALSE	FALSE	TRUE	TRUE	TRUE
Mmu-Mir-29-P1b_3p	1042.76	7.93494	0.00760958	FALSE	FALSE	TRUE	TRUE	TRUE
Mmu-Mir-148-P1_3p	70.5815	7.68763	0.108918	TRUE	TRUE	TRUE	TRUE	TRUE
Mmu-Mir-21_5p	1313.37	3.63891	0.00277066	TRUE	TRUE	TRUE	TRUE	TRUE
Mmu-Mir-19-P1a_3p	238.898	3.42693	0.0143447	FALSE	FALSE	FALSE	TRUE	TRUE
Mmu-Mir-19-P2c_3p	393.274	2.42358	0.00616258	FALSE	FALSE	TRUE	TRUE	TRUE
Mmu-Mir-19-P2a_3p	389.997	2.40945	0.00617813	FALSE	FALSE	TRUE	TRUE	TRUE
Mmu-Mir-17-P4a_5p	364.311	2.19748	0.00603187	FALSE	TRUE	TRUE	TRUE	TRUE
Mmu-Mir-17-P1a_5p	247.206	1.717	0.00694562	TRUE	TRUE	TRUE	TRUE	TRUE
Mmu-Mir-22-P1b_3p	158.029	1.58275	0.0100156	TRUE	TRUE	TRUE	TRUE	TRUE
Mmu-Mir-30-P1d_5p	744.008	1.57568	0.00211783	FALSE	FALSE	FALSE	TRUE	TRUE
Mmu-Mir-17-P1d_5p	378.741	1.42023	0.00374988	FALSE	FALSE	TRUE	TRUE	TRUE
Mmu-Mir-17-P2a_5p	104.086	1.32838	0.0127624	FALSE	FALSE	TRUE	TRUE	TRUE
Mmu-Mir-181-P1a_5p	125.663	1.08461	0.00863108	FALSE	FALSE	FALSE	TRUE	TRUE
Mmu-Mir-181-P1b_5p	125.663	1.07047	0.00851862	FALSE	FALSE	FALSE	TRUE	TRUE
Mmu-Mir-374-P2_5p	82.4058	1.06341	0.0129045	FALSE	FALSE	FALSE	TRUE	TRUE
Mmu-Let-7-P2c3_5p	569.546	1.01748	0.00178648	FALSE	TRUE	TRUE	TRUE	TRUE
Mmu-Let-7-P2a3_5p	415.921	0.946822	0.00227645	FALSE	FALSE	TRUE	TRUE	TRUE
Mmu-Let-7-P2b1_5p	365.711	0.925625	0.00253103	FALSE	FALSE	TRUE	TRUE	TRUE
Mmu-Mir-26-P2_5p	341.391	0.918559	0.00269064	FALSE	FALSE	FALSE	TRUE	TRUE
Mmu-Let-7-P2a1_5p	304	0.897362	0.00295185	FALSE	FALSE	TRUE	TRUE	TRUE
Mmu-Let-7-P1d_5p	296.262	0.897362	0.00302895	FALSE	FALSE	TRUE	TRUE	TRUE
Mmu-Mir-92-P1a_3p	265.233	0.840835	0.00317018	FALSE	TRUE	TRUE	TRUE	TRUE
Mmu-Let-7-P2c2_5p	384.067	0.812572	0.0021157	FALSE	FALSE	TRUE	TRUE	TRUE
Mmu-Let-7-P2c1_5p	213.338	0.770177	0.00361013	FALSE	TRUE	TRUE	TRUE	TRUE
Mmu-Mir-425_5p	71.8106	0.763111	0.0106267	FALSE	FALSE	FALSE	TRUE	TRUE
Mmu-Mir-191_5p	224.627	0.71365	0.00317704	FALSE	FALSE	TRUE	TRUE	TRUE
Mmu-Mir-130-P2b_3p	49.3911	0.558201	0.0113016	FALSE	FALSE	FALSE	TRUE	TRUE
Mmu-Mir-140-P1_3p	250.415	0.551135	0.00220089	FALSE	FALSE	FALSE	FALSE	TRUE
Mmu-Mir-32_5p	127.347	0.515806	0.00405039	FALSE	FALSE	FALSE	FALSE	TRUE
Mmu-Mir-17-P4d_5p	273.905	0.501675	0.00183157	FALSE	FALSE	TRUE	TRUE	TRUE
Mmu-Mir-27-P2_3p	87.8457	0.363891	0.00414239	FALSE	FALSE	FALSE	TRUE	TRUE
Mmu-Mir-155_5p	47.0468	0.33916	0.007209	FALSE	FALSE	FALSE	FALSE	TRUE
Mmu-Mir-7-P2_5p	25.4808	0.321496	0.0126172	FALSE	FALSE	FALSE	TRUE	TRUE
Mmu-Mir-7-P1_5p	23.273	0.321496	0.0138141	FALSE	FALSE	FALSE	TRUE	TRUE
Mmu-Mir-148-P4_3p	29.1567	0.303831	0.0104206	FALSE	FALSE	FALSE	TRUE	TRUE
Mmu-Mir-378_3p	75.5662	0.282634	0.00374021	FALSE	FALSE	FALSE	TRUE	TRUE
Mmu-Mir-181-P2b_5p	16.0009	0.268502	0.0167804	FALSE	FALSE	FALSE	FALSE	TRUE
Mmu-Mir-30-P2b_5p	101.764	0.194311	0.00190942	FALSE	FALSE	FALSE	TRUE	TRUE

### Sheet: Identified in 0.1 % PC
gene_id	nox_01	ox_01	ox01/nox01	top_5	top_10	top_25	top_50	true positive
Mmu-Mir-142-P1-5p	11855.2	10.3773	0.00087534	FALSE	TRUE	TRUE	TRUE	TRUE
Mmu-Mir-144_3p	3098.65	5.786	0.00186726	FALSE	FALSE	FALSE	FALSE	FALSE
Mmu-Mir-29-P1d_3p	601.228	1.39087	0.00231337	FALSE	FALSE	TRUE	TRUE	TRUE
Mmu-Mir-29-P1b_3p	519.493	1.39087	0.00267735	FALSE	FALSE	TRUE	TRUE	TRUE
Mmu-Mir-148-P1_3p	29.4795	0.972142	0.0329769	TRUE	TRUE	TRUE	TRUE	TRUE
Mmu-Mir-21_5p	935.693	0.808166	0.000863708	TRUE	TRUE	TRUE	TRUE	TRUE
Mmu-Mir-30-P1d_5p	379.474	0.421652	0.00111115	FALSE	FALSE	FALSE	TRUE	TRUE
Mmu-Mir-19-P1a_3p	152.541	0.421652	0.00276418	FALSE	FALSE	FALSE	TRUE	TRUE
Mmu-Mir-19-P2c_3p	254.197	0.322095	0.00126711	FALSE	FALSE	TRUE	TRUE	TRUE
Mmu-Mir-19-P2a_3p	252.171	0.322095	0.00127729	FALSE	FALSE	TRUE	TRUE	TRUE
Mmu-Mir-17-P1d_5p	249.84	0.310383	0.00124233	FALSE	FALSE	TRUE	TRUE	TRUE
Mmu-Mir-17-P1a_5p	225.475	0.292814	0.00129865	TRUE	TRUE	TRUE	TRUE	TRUE
Mmu-Mir-17-P4a_5p	313.637	0.281101	0.000896264	FALSE	TRUE	TRUE	TRUE	TRUE
Mmu-Mir-191_5p	254.153	0.269389	0.00105995	FALSE	FALSE	TRUE	TRUE	TRUE
Mmu-Mir-22-P1b_3p	142.151	0.269389	0.00189508	TRUE	TRUE	TRUE	TRUE	TRUE
Mmu-Mir-17-P2a_5p	75.0321	0.193257	0.00257566	FALSE	FALSE	TRUE	TRUE	TRUE
Mmu-Mir-181-P1b_5p	90.7336	0.178616	0.00196858	FALSE	FALSE	FALSE	TRUE	TRUE
Mmu-Mir-181-P1a_5p	90.719	0.178616	0.0019689	FALSE	FALSE	FALSE	TRUE	TRUE
Mmu-Mir-425_5p	62.4563	0.163976	0.00262545	FALSE	FALSE	FALSE	TRUE	TRUE
Mmu-Mir-30-P2a_5p	167.764	0.142503	0.000849421	FALSE	FALSE	FALSE	FALSE	TRUE
Mmu-Mir-361_5p	71.3162	0.128838	0.00180658	FALSE	FALSE	FALSE	FALSE	FALSE
Mmu-Mir-130-P2b_3p	28.3429	0.122982	0.00433908	FALSE	FALSE	FALSE	TRUE	TRUE
Mmu-Mir-27-P2_3p	81.1305	0.105413	0.0012993	FALSE	FALSE	FALSE	TRUE	TRUE
Mmu-Mir-374-P2_5p	67.7533	0.105413	0.00155584	FALSE	FALSE	FALSE	TRUE	TRUE
Mmu-Mir-32_5p	68.3726	0.0995567	0.00145609	FALSE	FALSE	FALSE	FALSE	TRUE
Mmu-Mir-33-P3_5p	49.4579	0.0995567	0.00201296	FALSE	FALSE	FALSE	FALSE	TRUE
Mmu-Mir-155_5p	48.9916	0.0819879	0.00167351	FALSE	FALSE	FALSE	FALSE	TRUE
Mmu-Mir-8-P2b_3p	11.308	0.064419	0.00569677	FALSE	FALSE	FALSE	FALSE	FALSE
Mmu-Mir-378_3p	61.4071	0.0527065	0.000858313	FALSE	FALSE	FALSE	TRUE	TRUE
Mmu-Mir-7-P2_5p	14.9729	0.0527065	0.00352013	FALSE	FALSE	FALSE	TRUE	TRUE
Mmu-Mir-7-P1_5p	13.5448	0.0527065	0.00389126	FALSE	FALSE	FALSE	TRUE	TRUE
Mmu-Mir-423_5p	33.7054	0.0409939	0.00121624	FALSE	FALSE	FALSE	TRUE	TRUE
Mmu-Mir-423_3p*	17.778	0.0409939	0.00230587	FALSE	FALSE	FALSE	TRUE	TRUE

### Sheet: Identified in 0.01 % PC
gene_id	nox_001	ox_001	ox001/nox001	top_5	top_10	top_25	top_50	true positive
Mmu-Mir-148-P1_3p	44.5014	0.080125	0.00180051	TRUE	TRUE	TRUE	TRUE	TRUE
Mmu-Mir-181-P2a_5p	13.2722	0.0135805	0.00102323	FALSE	FALSE	FALSE	FALSE	TRUE
Mmu-Mir-339_3p*	6.83997	0.00679026	0.000992732	FALSE	FALSE	FALSE	FALSE	FALSE
Mmu-Mir-574_5p*	1.41459	0.0027161	0.00192006	FALSE	FALSE	FALSE	FALSE	FALSE
Mmu-Mir-30-P2a_3p*	1.31474	0.0027161	0.00206589	FALSE	FALSE	FALSE	FALSE	FALSE
Mmu-Mir-330_5p*	2.72933	0.0027161	0.000995154	FALSE	FALSE	FALSE	FALSE	FALSE
Mmu-Mir-147_3p	2.59619	0.0027161	0.00104619	FALSE	FALSE	FALSE	FALSE	FALSE
Mmu-Mir-574_3p	1.46452	0.00135805	0.000927302	FALSE	FALSE	FALSE	FALSE	FALSE
Mmu-Mir-700_3p	1.08175	0.00135805	0.00125542	FALSE	FALSE	FALSE	FALSE	FALSE
