## Extended Data Table 3 for "Mime-seq 2.0: a method to sequence microRNAs from specific mouse cell types"

### Sheet: Sheet1
Plasmids
Name
pLX303_SFFV::myc::AtHen1::P2A::mCherry
pLX303_SFFV::HENMT-myc::P2A::mCherry
pLX303_SFFV::HENMTDC-myc::P2A::mCherry
pLX303_SFFV::HENMTDC-myc-T6B::P2A::mCherry
pLX303_SFFV::HENMTDCMUT-myc-T6B::P2A::mCherry
pLX303_TRE3::myc::AtHen1::P2A::mCherry
pLX303_TRE3::HENMT-myc::P2A::mCherry
pLX303_TRE3::HENMTDC-myc::P2A::mCherry
pLX303_TRE3::HENMTDC-myc-T6B::P2A::mCherry
pLX303_TRE3::HENMTDCMUT-myc-T6B::P2A::mCherry
pCS2_CMV-IE94::myc::AtHen1
pCS2_CMV-IE94::HENMT-myc
pCS2_CMV-IE94::HENMTDC-myc
pCS2_CMV-IE94::HENMTDC-myc-T6B
pCS2_CMV-IE94::HENMTDCMUT-myc-T6B
CAG-STOP-HENMTDC-T6B-P2A-eGFP-Rosa26
Probes for Northern hybridization
Name	Sequence (5' to 3')	Company
tRNA-gly_RC	GCAGGCGAGAATTCTACCACTGAACCACCAATGC	Sigma
hsa-let-7a-5p_RC	AACTATACAACCTACTACCTCA	Sigma
hsa-mir-21-5p_RC	TCAACATCAGTCTGATAAGCTA	Sigma
hsa-mir-16-5p_RC	CGCCAATATTTACGTGCTGCTA	Sigma
hsa-mir-17-5p_RC	CTACCTGCACTGTAAGCACTTTG	Sigma
hsa-mir-29a-3p_RC	TAACCGATTTCAGATGGTGCTA	Sigma
RNA substrates for in vitro methylation assay
Name	RNA sequence (5' to 3')	Company
dme-let-7a-5p	UGAGGUAGUAGGUUGUAUAGU	IDT
dme-let-7a-3p*	UAUACAAUGUGCUAGCUUUCU	IDT
dme-mir-34_3p	CAGCCACUAUCUUCACUGCCGCC	IDT
dme-mir-34_5p*	UGGCAGUGUGGUUAGCUGGUUGUG	IDT
RNA Spike-in sequences used for small RNA libraries
Name	Sequence (5' to 3')	Sequence as ordered from IDT	Modifications	Company
Spike-in-X1	p-NNNNGAGUCAUGCAUUANNNN	/5Phos/rNrNrNrNrGrArGrUrCrArUrGrCrArUrUrArNrNrNrN	5' Phosphorylation	IDT
Spike-in-X3	p-NNNNUCUAACGUGCCUANNNN	/5Phos/rNrNrNrNrUrCrUrArArCrGrUrGrCrCrUrArNrNrNrN	5' Phosphorylation	IDT
Spike-in-X5	p-NNNNAAGCGAUUACGACNNNN	/5Phos/rNrNrNrNrArArGrCrGrArUrUrArCrGrArCrNrNrNrN	5' Phosphorylation	IDT
Spike-in-X7	p-NNNNGUACCCAUGUGAANNNN	/5Phos/rNrNrNrNrGrUrArCrCrCrArUrGrUrGrArArNrNrNrN	5' Phosphorylation	IDT
Spike-in-mX1	p-NNNNGAGUCAUGCAUUANNNN-2'Ome	/5Phos/rNrNrNrNrGrArGrUrCrArUrGrCrArUrUrArNrNrNmN	5' Phosphorylation, terminal 2' O-Methyl base	IDT
Spike-in-mX2	p-NNNNUAUGCCAGAAGUCNNNN-2'Ome	/5Phos/rNrNrNrNrUrArUrGrCrCrArGrArArGrUrCrNrNrNmN	5' Phosphorylation, terminal 2' O-Methyl base	IDT
Spike-in-mX3	p-NNNNUCUAACGUGCCUANNNN-2'Ome	/5Phos/rNrNrNrNrUrCrUrArArCrGrUrGrCrCrUrArNrNrNmN	5' Phosphorylation, terminal 2' O-Methyl base	IDT
Spike-in-mX4	p-NNNNUGCGCAGACAUAANNNN-2'Ome	/5Phos/rNrNrNrNrUrGrCrGrCrArGrArCrArUrArArNrNrNmN	5' Phosphorylation, terminal 2' O-Methyl base	IDT
Spike-in-mX5	p-NNNNAAGCGAUUACGACNNNN-2'Ome	/5Phos/rNrNrNrNrArArGrCrGrArUrUrArCrGrArCrNrNrNmN	5' Phosphorylation, terminal 2' O-Methyl base	IDT
Spike-in-mX6	p-NNNNAUGUGAAUGACCGNNNN-2'Ome	/5Phos/rNrNrNrNrArUrGrUrGrArArUrGrArCrCrGrNrNrNmN	5' Phosphorylation, terminal 2' O-Methyl base	IDT
Spike-in-mX7	p-NNNNGUACCCAUGUGAANNNN-2'Ome	/5Phos/rNrNrNrNrGrUrArCrCrCrArUrGrUrGrArArNrNrNmN	5' Phosphorylation, terminal 2' O-Methyl base	IDT
Spike-in-mX8	p-NNNNUAUUGAUCGCGCUNNNN-2'Ome	/5Phos/rNrNrNrNrUrArUrUrGrArUrCrGrCrGrCrUrNrNrNmN	5' Phosphorylation, terminal 2' O-Methyl base	IDT
Adapter sequences used for small RNA libraries
Name	Sequence (5' to 3')	Sequence as ordered from IDT		Company
srBC1	/5rApp/NNNNNNCAGTGAGATCGGAAGAGCACACGTCT/3ddC/	/5rApp/NNNNNNCAGTGAGATCGGAAGAGCACACGTCT/3ddC/	small RNA libraries 3' adapter	IDT
srBC2	/5rApp/NNNNNNAGCAAAGATCGGAAGAGCACACGTCT/3ddC/	/5rApp/NNNNNNAGCAAAGATCGGAAGAGCACACGTCT/3ddC/	small RNA libraries 3' adapter	IDT
srBC3	/5rApp/NNNNNNGGTATAGATCGGAAGAGCACACGTCT/3ddC/	/5rApp/NNNNNNGGTATAGATCGGAAGAGCACACGTCT/3ddC/	small RNA libraries 3' adapter	IDT
srBC4	/5rApp/NNNNNNTACCAAGATCGGAAGAGCACACGTCT/3ddC/	/5rApp/NNNNNNTACCAAGATCGGAAGAGCACACGTCT/3ddC/	small RNA libraries 3' adapter	IDT
srBC5	/5rApp/NNNNNNGTCAGAGATCGGAAGAGCACACGTCT/3ddC/	/5rApp/NNNNNNGTCAGAGATCGGAAGAGCACACGTCT/3ddC/	small RNA libraries 3' adapter	IDT
srBC6	/5rApp/NNNNNNTGACTAGATCGGAAGAGCACACGTCT/3ddC/	/5rApp/NNNNNNTGACTAGATCGGAAGAGCACACGTCT/3ddC/	small RNA libraries 3' adapter	IDT
srBC8	/5rApp/NNNNNNATGGAAGATCGGAAGAGCACACGTCT/3ddC/	/5rApp/NNNNNNATGGAAGATCGGAAGAGCACACGTCT/3ddC/	small RNA libraries 3' adapter	IDT
srBC9	/5rApp/NNNNNNGAACGAGATCGGAAGAGCACACGTCT/3ddC/	/5rApp/NNNNNNGAACGAGATCGGAAGAGCACACGTCT/3ddC/	small RNA libraries 3' adapter	IDT
srBC10	/5rApp/NNNNNNACGAGAGATCGGAAGAGCACACGTCT/3ddC/	/5rApp/NNNNNNACGAGAGATCGGAAGAGCACACGTCT/3ddC/	small RNA libraries 3' adapter	IDT
srBC11	/5rApp/NNNNNNCTGATAGATCGGAAGAGCACACGTCT/3ddC/	/5rApp/NNNNNNCTGATAGATCGGAAGAGCACACGTCT/3ddC/	small RNA libraries 3' adapter	IDT
5' linker	ACACUCUUUCCCUACACGACGCUCUUCCGAUCUNNNN	rArCrArCrUrCrUrUrUrCrCrCrUrArCrArCrGrArCrGrCrUrCrUrUrCrCrGrArUrCrUrNrNrNrN	small RNA libraries 5' adapter	IDT
Primer sequences
RT primer	Sequence (5' to 3')	Purpose
short RT primer	AGACGTGTGCTCTTCCGATCT	RT primer used for single indexing primers
long RT primer	GTGACTGGAGTTCAGACGTGTGCTCTTCCGATCT	RT primer used for UDI primers
Library amplification	Sequence (5' to 3')	Barcode sequence in index primer	Reverse complement	Purpose		Company
UD501	AATGATACGGCGACCACCGAGATCTACACAATAACGTACACGACGCTCTTCCGATCT	AATAACGT	ACGTTATT	B cell libraries		Sigma
UD502	AATGATACGGCGACCACCGAGATCTACACTTCTTGAAACACGACGCTCTTCCGATCT	TTCTTGAA	TTCAAGAA	B cell libraries		Sigma
UD503	AATGATACGGCGACCACCGAGATCTACACGGCAGATCACACGACGCTCTTCCGATCT	GGCAGATC	GATCTGCC	B cell libraries		Sigma
UD506	AATGATACGGCGACCACCGAGATCTACACATCTACGAACACGACGCTCTTCCGATCT	ATCTACGA	TCGTAGAT	B cell libraries		Sigma
UD507	AATGATACGGCGACCACCGAGATCTACACCTCGACAGACACGACGCTCTTCCGATCT	CTCGACAG	CTGTCGAG	B cell libraries		Sigma
UD508	AATGATACGGCGACCACCGAGATCTACACGAGGCTGCACACGACGCTCTTCCGATCT	GAGGCTGC	GCAGCCTC	B cell libraries		Sigma
UD5105	AATGATACGGCGACCACCGAGATCTACACTAGGTGCTACACTCTTTCCCTACACGACGCTCTTCCGATCT	TAGGTGCT	AGCACCTA	plasmablast libraries		Sigma
UD5106	AATGATACGGCGACCACCGAGATCTACACGAGCGGTTACACTCTTTCCCTACACGACGCTCTTCCGATCT	GAGCGGTT	GAGCGGTT	plasmablast libraries		Sigma
UD5107	AATGATACGGCGACCACCGAGATCTACACAGGATTAGACACTCTTTCCCTACACGACGCTCTTCCGATCT	AGGATTAG	CTAATCCT	plasmablast libraries		Sigma
UD5108	AATGATACGGCGACCACCGAGATCTACACGTGAGCCAACACTCTTTCCCTACACGACGCTCTTCCGATCT	GTGAGCCA	TGGCTCAC	plasmablast libraries		Sigma
UD5109	AATGATACGGCGACCACCGAGATCTACACAATTATGCACACTCTTTCCCTACACGACGCTCTTCCGATCT	AATTATGC	GCATAATT	plasmablast libraries		Sigma
UD5110	AATGATACGGCGACCACCGAGATCTACACTTACGCCGACACTCTTTCCCTACACGACGCTCTTCCGATCT	TTACGCCG	CGGCGTAA	plasmablast libraries		Sigma
UD5111	AATGATACGGCGACCACCGAGATCTACACGTAGTGATACACTCTTTCCCTACACGACGCTCTTCCGATCT	GTAGTGAT	ATCACTAC	plasmablast libraries		Sigma
UD5112	AATGATACGGCGACCACCGAGATCTACACTGGTTGCAACACTCTTTCCCTACACGACGCTCTTCCGATCT	TGGTTGCA	TGCAACCA	plasmablast libraries		Sigma
UD701	CAAGCAGAAGACGGCATACGAGATAATCGTTAGTGACTGGAGTTCAGACGTGTGCTCTTCCGATCT	AATCGTTA	TAACGATT	B cell libraries		Sigma
UD702	CAAGCAGAAGACGGCATACGAGATGTCTACATGTGACTGGAGTTCAGACGTGTGCTCTTCCGATCT	GTCTACAT	ATGTAGAC	B cell libraries		Sigma
UD703	CAAGCAGAAGACGGCATACGAGATCGCTGCTCGTGACTGGAGTTCAGACGTGTGCTCTTCCGATCT	CGCTGCTC	GAGCAGCG	B cell libraries		Sigma
UD706	CAAGCAGAAGACGGCATACGAGATGATGCCGGGTGACTGGAGTTCAGACGTGTGCTCTTCCGATCT	GATGCCGG	CCGGCATC	B cell libraries		Sigma
UD707	CAAGCAGAAGACGGCATACGAGATCTACGAAGGTGACTGGAGTTCAGACGTGTGCTCTTCCGATCT	CTACGAAG	CTTCGTAG	B cell libraries		Sigma
UD708	CAAGCAGAAGACGGCATACGAGATGATGCGTCGTGACTGGAGTTCAGACGTGTGCTCTTCCGATCT	GATGCGTC	GACGCATC	B cell libraries		Sigma
UD7105	CAAGCAGAAGACGGCATACGAGATTATGCGGTGTGACTGGAGTTCAGACGTGTGCTCTTCCGATCT	TATGCGGT	ACCGCATA	plasmablast libraries		Sigma
UD7106	CAAGCAGAAGACGGCATACGAGATTAACTCGCGTGACTGGAGTTCAGACGTGTGCTCTTCCGATCT	TAACTCGC	GCGAGTTA	plasmablast libraries		Sigma
UD7107	CAAGCAGAAGACGGCATACGAGATCGTACGTTGTGACTGGAGTTCAGACGTGTGCTCTTCCGATCT	CGTACGTT	AACGTACG	plasmablast libraries		Sigma
UD7108	CAAGCAGAAGACGGCATACGAGATTAAGTACCGTGACTGGAGTTCAGACGTGTGCTCTTCCGATCT	TAAGTACC	GGTACTTA	plasmablast libraries		Sigma
UD7109	CAAGCAGAAGACGGCATACGAGATAAGTCGTGGTGACTGGAGTTCAGACGTGTGCTCTTCCGATCT	AAGTCGTG	CACGACTT	plasmablast libraries		Sigma
UD7110	CAAGCAGAAGACGGCATACGAGATTTCAGAACGTGACTGGAGTTCAGACGTGTGCTCTTCCGATCT	TTCAGAAC	GTTCTGAA	plasmablast libraries		Sigma
UD7111	CAAGCAGAAGACGGCATACGAGATGTTATATAGTGACTGGAGTTCAGACGTGTGCTCTTCCGATCT	GTTATATA	TATATAAC	plasmablast libraries		Sigma
UD7112	CAAGCAGAAGACGGCATACGAGATACCGCTATGTGACTGGAGTTCAGACGTGTGCTCTTCCGATCT	ACCGCTAT	ATAGCGGT	plasmablast libraries		Sigma
Universal primer (Solexa fwd)	AATGATACGGCGACCACCGAGATCTACACTCTTTCCCTACACGACGCTCTTCCGATCT			RKO timecourse		Sigma
TruSeq_index1	GATCGGAAGAGCACACGTCTGAACTCCAGTCACATCACGATCTCGTATGCCGTCTTCTGCTTG	ATCACG	CGTGAT	RKO timecourse		Sigma
TruSeq_index2	GATCGGAAGAGCACACGTCTGAACTCCAGTCACCGATGTATCTCGTATGCCGTCTTCTGCTTG	CGATGT	ACATCG	RKO timecourse		Sigma
TruSeq_index3	GATCGGAAGAGCACACGTCTGAACTCCAGTCACTTAGGCATCTCGTATGCCGTCTTCTGCTTG	TTAGGC	GCCTAA	RKO timecourse		Sigma
TruSeq_index5	GATCGGAAGAGCACACGTCTGAACTCCAGTCACACAGTGATCTCGTATGCCGTCTTCTGCTTG	ACAGTG	CACTGT	RKO timecourse		Sigma
TruSeq_index6	GATCGGAAGAGCACACGTCTGAACTCCAGTCACGCCAATATCTCGTATGCCGTCTTCTGCTTG	GCCAAT	ATTGGC	RKO timecourse		Sigma
TruSeq_index7	GATCGGAAGAGCACACGTCTGAACTCCAGTCACCAGATCATCTCGTATGCCGTCTTCTGCTTG	CAGATC	GATCTG	RKO timecourse		Sigma
TruSeq_index8	GATCGGAAGAGCACACGTCTGAACTCCAGTCACACTTGAATCTCGTATGCCGTCTTCTGCTTG	ACTTGA	TCAAGT	RKO timecourse		Sigma
TruSeq_index10	GATCGGAAGAGCACACGTCTGAACTCCAGTCACTAGCTTATCTCGTATGCCGTCTTCTGCTTG	TAGCTT	AAGCTA	RKO timecourse		Sigma
TruSeq_index11	GATCGGAAGAGCACACGTCTGAACTCCAGTCACGGCTACATCTCGTATGCCGTCTTCTGCTTG	GGCTAC	GTAGCC	RKO timecourse		Sigma
TruSeq_index12	GATCGGAAGAGCACACGTCTGAACTCCAGTCACCTTGTAATCTCGTATGCCGTCTTCTGCTTG	CTTGTA	TACAAG	RKO timecourse		Sigma
TruSeq_index13	GATCGGAAGAGCACACGTCTGAACTCCAGTCACAGTCAACAATCTCGTATGCCGTCTTCTGCTTG	AGTCAA	TTGACT	RKO timecourse		Sigma
TruSeq_index14	GATCGGAAGAGCACACGTCTGAACTCCAGTCACAGTTCCGTATCTCGTATGCCGTCTTCTGCTTG	AGTTCC	GGAACT	RKO timecourse		Sigma
				Sigma
